# Evolution of metastases-associated fibroblasts in the lung microenvironment is driven by stage-specific transcriptional plasticity

**DOI:** 10.1101/778936

**Authors:** Ophir Shani, Yael Raz, Lea Monteran, Or Megides, Hila Shacham, Noam Cohen, Dana Silverbush, Oshrat Levi-Galibov, Camilla Avivi, Roded Sharan, Asaf Madi, Ruth Scherz-Shouval, Iris Barshack, Ilan Tsarfaty, Neta Erez

**Affiliations:** Department of Pathology, Sackler Faculty of Medicine, Tel Aviv University, Tel Aviv, Israel; Department of Obstetrics and Gynecology, Tel Aviv Sourasky Medical Center, Tel Aviv, Israel; Department of Clinical Microbiology and Immunology, Sackler Faculty of Medicine, Tel Aviv University, Tel Aviv, Israel; Blavatnik School of Computer Sciences, Faculty of Exact Sciences, Tel Aviv University, Tel Aviv, Israel; Department of Biomolecular Sciences, The Weizmann Institute of Science, Rehovot, Israel; Department of Pathology, Sheba Medical Center, Tel Hashomer, affiliated with Sackler Faculty of Medicine, Tel Aviv University, Tel Aviv, Israel

**Keywords:** Brest cancer, metastasis, fibroblasts, microenvironment

## Abstract

Mortality from breast cancer is almost exclusively a result of tumor metastasis, and lungs are one of the main metastatic sites. Cancer-associated fibroblasts (CAFs) are prominent players in the microenvironment of breast cancer. However, their role in the metastatic niche is largely unknown. In this study, we profiled the transcriptional co-evolution of lung fibroblasts isolated from transgenic mice at defined stage-specific time points of metastases formation. Employing multiple knowledge-based platforms of data analysis provided powerful insights on functional and temporal regulation of the transcriptome of fibroblasts. We demonstrate that fibroblasts in lung metastases are transcriptionally dynamic and plastic, and reveal stage-specific gene signatures that imply functional tasks, including extracellular matrix remodeling, stress response and shaping the inflammatory microenvironment. Furthermore, we identified *Myc* as a central regulator of fibroblast rewiring and found that stromal upregulation of *Myc* transcriptional networks is associated with worse survival in human breast cancer.
