## Supplementary material for "Evolution of metastases-associated fibroblasts in the lung microenvironment is driven by stage-specific transcriptional plasticity": Shani_Erez_Supplementary Table 1

### Sheet: Supp_1
connected terms - >0.2 relative overlap and >2 shared entities	group annotation	comparison	pathway	p-value	q-value	database	ID	# in term	#	coverage	genes in term	(-LOG10(q-value))
A	Extracellular matrix remodeling	MIF vs NLF Up	L-ascorbic acid binding	0.00348	0.0171	MF 4	GO:0031418	19	2	10.5	P4ha3; P3h2	1.767
A	Extracellular matrix remodeling	MIF vs NLF Up	peptidyl-proline dioxygenase activity	0.00137	0.00762	MF 3	GO:0031543	12	2	16.7	P4ha3; P3h2	2.11805
A	Extracellular matrix remodeling	MIF vs NLF Up	procollagen-proline dioxygenase activity	0.00059	0.00497	MF 4	GO:0019798	8	2	25	P4ha3; P3h2	2.30364
A	Extracellular matrix remodeling	MIF vs NLF Up	Collagen biosynthesis and modifying enzymes	0.00489048	0.0342333	Reactome	Reactome	66	3	4.5	P4ha3; P3h2; Col11a2	1.46555
A	Extracellular matrix remodeling	MIF vs NLF Up	Collagen formation	0.0018107	0.0258971	Reactome	Reactome	100	4	4	Lamc2; P4ha3; P3h2; Col11a2	1.58675
B	stress response and protein folding	MIF vs NLF Up	,de novo, posttranslational protein folding	2.06e-05	0.000519	BP 4	GO:0051084	35	4	11.4	Dnajb1; Hspa8; Hsph1; Hspe1	3.28483
B	stress response and protein folding	MIF vs NLF Up	,de novo, protein folding	6.6e-07	2.66e-05	BP 3	GO:0006458	36	5	13.9	Hspd1; Dnajb1; Hspa8; Hsph1; Hspe1	4.57512
B	stress response and protein folding	MIF vs NLF Up	chaperone cofactor-dependent protein refolding	1.1e-05	0.000369	BP 4	GO:0051085	30	4	13.3	Dnajb1; Hspa8; Hsph1; Hspe1	3.43297
B	stress response and protein folding	MIF vs NLF Up	chaperone-mediated protein folding	6.39e-09	1.55e-06	BP 3	GO:0061077	55	7	12.7	Chordc1; Hspb1; Dnajb2; Dnajb1; Hspa8; Hspe1; Hsph1	5.80967
B	stress response and protein folding	MIF vs NLF Up	heat shock protein binding	1.43e-08	2.86e-07	MF 3	GO:0031072	136	9	6.6	Dnaja1; Chordc1; Dnaja4; Dnajb2; Dnajb1; Hspa8; Ahsa2; Mapt; Stip1	6.54363
B	stress response and protein folding	MIF vs NLF Up	protein folding	9.5e-12	9.21e-10	BP 2	GO:0006457	159	12	7.6	Dnaja1; Chordc1; Dnaja4; Hspb1; Dnajb2; Dnajb1; Hspa8; Hspa4l; Hspd1; Hspe1; Hsp90aa1; Hsph1	9.03574
B	stress response and protein folding	MIF vs NLF Up	protein refolding	2.55e-07	2.06e-05	BP 3	GO:0042026	30	5	16.7	Dnajb2; Hspa8; Hspd1; Dnaja4; Hsp90aa1	4.68613
B	stress response and protein folding	MIF vs NLF Up	response to topologically incorrect protein	1.76e-07	2.06e-05	BP 3	GO:0035966	131	8	6.1	Hsph1; Hspb1; Hspa8; Hspa4l; Thbs1; Syvn1; Hspd1; Hsp90aa1	4.68613
B	stress response and protein folding	MIF vs NLF Up	response to unfolded protein	3.92e-08	1.57e-05	BP 4	GO:0006986	108	8	7.4	Hsph1; Hspb1; Hspa8; Hspa4l; Thbs1; Syvn1; Hspd1; Hsp90aa1	4.8041
B	stress response and protein folding	MIF vs NLF Up	unfolded protein binding	8.52e-10	2.56e-08	MF 3	GO:0051082	99	9	9.1	Dnaja1; Dnaja4; Dnajb2; Dnajb1; Hspa8; Syvn1; Hspd1; Hspe1; Hsp90aa1	7.59176
B	stress response and protein folding	MIF vs NLF Up	Protein processing in endoplasmic reticulum - Mus musculus (mouse)	1.92703e-06	0.000148381	KEGG	KEGG	163	8	4.9	Dnaja1; Hsph1; Dnajb2; Dnajb1; Hspa8; Hspa4l; Syvn1; Hsp90aa1	3.82862
B	stress response and protein folding	MIF vs NLF Up	Attenuation phase	0.00117088	0.020035	Reactome	Reactome	10	2	20	Dnajb1; Hspa8	1.69821
B	stress response and protein folding	MIF vs NLF Up	Cellular response to heat stress	6.21019e-05	0.00136624	Reactome	Reactome	81	5	6.2	Dnajb1; Hspa8; Hspa4l; Hsph1; Rps19bp1	2.86447
B	stress response and protein folding	MIF vs NLF Up	Cellular responses to stress	3.93924e-06	0.000202214	Reactome	Reactome	308	10	3.2	Hif3a; Hsph1; Dnaja4; Dnajb1; Hspa8; Hspa4l; Rps19bp1; Hsp90aa1; Stip1; Ajuba	3.69419
B	stress response and protein folding	MIF vs NLF Up	HSF1-dependent transactivation	0.00387541	0.0340238	Reactome	Reactome	18	2	11.1	Dnajb1; Hspa8	1.46822
B	stress response and protein folding	MIF vs NLF Up	HSP90 chaperone cycle for steroid hormone receptors (SHR)	1.93908e-08	2.98618e-06	Reactome	Reactome	17	5	29.4	Hsp90aa1; Stip1; Hspa8; Dnajb1; Dnaja4	5.52488
B	stress response and protein folding	MIF vs NLF Up	Regulation of HSF1-mediated heat shock response	2.8582e-05	0.000880327	Reactome	Reactome	69	5	7.2	Dnajb1; Hspa8; Hspa4l; Hsph1; Rps19bp1	3.05536
C	inflammatory signaling	MIF vs NLF down	NOD-like receptor signaling pathway - Mus musculus (mouse)	0.000158	0.00861	KEGG	KEGG	168	7	4.2	Ccl2; Ifi204; Fadd; Gbp5; Tnfaip3; Pycard; Panx1	2.065
C	inflammatory signaling	MIF vs NLF down	cytokine-mediated signaling pathway	9.09651e-07	1.81566e-05	BP 4	GO:0019221	401	12	3	Ccl2; Irf1; Socs1; Ccl7; Syk; Ackr3; Ceacam1; Ptk2b; Fadd; Pycard; Iigp1; Irgm1	4.74096
C	inflammatory signaling	MIF vs NLF down	I-kappaB kinase/NF-kappaB signaling	8.9969e-05	0.000724106	BP 4	GO:0007249	206	7	3.4	Irf1; Tnfsf10; Tnfaip3; Tlr2; Fadd; Pycard; S100a13	3.1402
C	inflammatory signaling	MIF vs NLF down	Ligand-dependent caspase activation	0.00472	0.0448	Reactome	Reactome	15	2	13.3	Tnfsf10; Fadd	1.34872
D	Extracellular matrix remodeling	MAF vs NLF up	extracellular matrix structural constituent conferring tensile strength	0.000769	0.00898	MF 3	GO:0030020	36	3	8.3	Col5a3; Col8a1; Col6a5	2.04672
D	Extracellular matrix remodeling	MAF vs NLF up	Collagen chain trimerization	0.00207	0.0151	Reactome	Reactome	43	3	7	Col5a3; Col8a1; Col6a5	1.82102
D	Extracellular matrix remodeling	MAF vs NLF up	Collagen biosynthesis and modifying enzymes	0.00698	0.0291	Reactome	Reactome	66	3	4.5	Col5a3; Col8a1; Col6a5	1.53611
E	inflammatory signaling	MAF vs NLF up	epithelial cell proliferation	1.72e-07	1.54e-06	BP 2	GO:0050673	419	13	3.1	Mmp14; Ccl2; Col8a1; Igf1; Aldh1a2; Twist1; Wnt10b; Twist2; Wdr77; Il6; Ereg; Has2; Ngfr	5.81248
E	inflammatory signaling	MAF vs NLF up	growth factor activity	9.54e-06	0.000159	MF 4	GO:0008083	149	7	4.7	Cxcl1; Igf1; Timp1; Il6; Fgf18; Ereg; Manf	3.7986
E	inflammatory signaling	MAF vs NLF up	response to nerve growth factor	0.000203	0.000989	BP 3	GO:1990089	58	4	6.9	Nfkb1; Ntrk1; Hspa5; Tac1	3.0048
E	inflammatory signaling	MAF vs NLF up	cellular response to nerve growth factor stimulus	0.000177	0.00136	BP 4	GO:1990090	56	4	7.1	Nfkb1; Ntrk1; Hspa5; Tac1	2.86646
E	inflammatory signaling	MAF vs NLF up	Breast cancer - Mus musculus (mouse)	0.00177	0.0151	KEGG	KEGG	147	5	3.4	Fgf18; Nfkb2; Igf1; Cdkn1a; Wnt10b	1.82102
E	inflammatory signaling	MAF vs NLF up	Neurotrophin signaling pathway - Mus musculus (mouse)	0.00571	0.0255	KEGG	KEGG	121	4	3.3	Nfkb1; Arhgdib; Ngfr; Ntrk1	1.59346
E	inflammatory signaling	MAF vs NLF up	Melanoma - Mus musculus (mouse)	0.00887	0.0341	KEGG	KEGG	72	3	4.2	Cdkn1a; Igf1; Fgf18	1.46725
E	inflammatory signaling	MAF vs NLF up	Osteoclast differentiation - Mus musculus (mouse)	0.00622	0.0265	KEGG	KEGG	128	4	3.2	Nfkb1; Nfkb2; Fosl1; Tnfrsf11b	1.57675
E	inflammatory signaling	MAF vs NLF up	TRIF(TICaM1)-mediated TLR4 signaling	0.00205	0.0151	Reactome	Reactome	91	4	4.4	Nfkb1; Nfkb2; Ripk3; Cd14	1.82102
E	inflammatory signaling	MAF vs NLF up	MyD88-independent TLR4 cascade	0.00205	0.0151	Reactome	Reactome	91	4	4.4	Nfkb1; Nfkb2; Ripk3; Cd14	1.82102
E	inflammatory signaling	MAF vs NLF up	Toll Like Receptor 4 (TLR4) Cascade	0.00407	0.0214	Reactome	Reactome	110	4	3.6	Nfkb1; Nfkb2; Ripk3; Cd14	1.66959
E	inflammatory signaling	MAF vs NLF up	Signaling by Type 1 Insulin-like Growth Factor 1 Receptor (IGF1R)	0.00285	0.017	Reactome	Reactome	48	3	6.2	Cilp; Igf1; Fgf18	1.76955
E	inflammatory signaling	MAF vs NLF up	TNFR2 non-canonical NF-kB pathway	0.00285	0.017	Reactome	Reactome	48	3	6.2	Nfkb2; Tnfrsf12a; Tnfrsf11b	1.76955
E	inflammatory signaling	MAF vs NLF up	Interleukin-1 processing	0.000712	0.0102	Reactome	Reactome	7	2	28.6	Nfkb1; Nfkb2	1.9914
E	inflammatory signaling	MAF vs NLF up	NF-kB is activated and signals survival	0.0022	0.0151	Reactome	Reactome	12	2	16.7	Nfkb1; Ngfr	1.82102
E	inflammatory signaling	MAF vs NLF up	p75NTR signals via NF-kB	0.00345	0.0192	Reactome	Reactome	15	2	13.3	Nfkb1; Ngfr	1.7167
E	inflammatory signaling	MAF vs NLF up	cytokine receptor binding	7.16e-06	0.000159	MF 4	GO:0005126	344	10	3	Cxcl1; Ccl2; Cxcl2; Ccl7; Cd44; Ntrk1; Ccrl2; Il6; Ngfr; Cxcl10	3.7986
E	inflammatory signaling	MAF vs NLF up	cytokine activity	0.000141	0.00118	MF 4	GO:0005125	233	7	3.1	Cxcl1; Ccl2; Cxcl2; Ccl7; Timp1; Il6; Cxcl10	2.92812
E	inflammatory signaling	MAF vs NLF up	cell chemotaxis	2.19e-05	0.000224	BP 4	GO:0060326	311	9	3	Cxcl1; Ccl2; Cxcl2; Ccl7; Saa3; Ccrl2; Fgf18; Cxcl10; Serpine1	3.64975
E	inflammatory signaling	MAF vs NLF up	myeloid leukocyte migration	7.25e-05	0.000427	BP 3	GO:0097529	209	7	3.4	Cxcl1; Ccl2; Cxcl2; Ccl7; Mmp14; Cxcl10; Serpine1	3.36957
E	inflammatory signaling	MAF vs NLF up	granulocyte chemotaxis	0.000413	0.00238	BP 4	GO:0071621	130	5	4	Cxcl1; Cxcl10; Cxcl2; Ccl2; Ccl7	2.62342
E	inflammatory signaling	MAF vs NLF up	granulocyte migration	0.000837	0.00405	BP 4	GO:0097530	152	5	3.4	Cxcl1; Cxcl10; Cxcl2; Ccl2; Ccl7	2.39254
E	inflammatory signaling	MAF vs NLF up	mononuclear cell migration	0.000837	0.00329	BP 3	GO:0071674	89	4	4.8	Ccl2; Cxcl10; Serpine1; Ccl7	2.4828
E	inflammatory signaling	MAF vs NLF up	lymphocyte migration	0.00149	0.00544	BP 3	GO:0072676	104	4	4.1	Ccl2; Cxcl10; Ripk3; Ccl7	2.2644
E	inflammatory signaling	MAF vs NLF up	monocyte chemotaxis	0.000203	0.00146	BP 4	GO:0002548	63	4	6.9	Ccl2; Cxcl10; Serpine1; Ccl7	2.83565
E	inflammatory signaling	MAF vs NLF up	lymphocyte chemotaxis	0.00264	0.00906	BP 4	GO:0048247	60	3	5.5	Ccl2; Cxcl10; Ccl7	2.04287
E	inflammatory signaling	MAF vs NLF up	response to lipopolysaccharide	1.91e-08	1.1e-06	BP 4	GO:0032496	366	13	3.7	Cxcl1; Ccl2; Cxcl2; Nfkb1; Tac1; Il6; Cd14; Slpi; Cxcl10; Zc3h12a; Nfkb2; Serpine1; Alpl	5.95861
E	inflammatory signaling	MAF vs NLF up	response to molecule of bacterial origin	3.24e-08	1.44e-06	BP 4	GO:0002237	382	13	3.6	Cxcl1; Ccl2; Cxcl2; Nfkb1; Tac1; Il6; Cd14; Slpi; Cxcl10; Zc3h12a; Nfkb2; Serpine1; Alpl	5.84164
E	inflammatory signaling	MAF vs NLF up	cellular response to biotic stimulus	5.25e-07	6.78e-06	BP 3	GO:0071216	270	10	4	Cxcl1; Ccl2; Cxcl2; Nfkb1; Hspa5; Il6; Cd14; Cxcl10; Zc3h12a; Serpine1	5.16877
E	inflammatory signaling	MAF vs NLF up	cellular response to molecule of bacterial origin	2.09e-06	3.31e-05	BP 4	GO:0071219	246	9	4	Cxcl1; Ccl2; Cxcl2; Cxcl10; Il6; Cd14; Nfkb1; Zc3h12a; Serpine1	4.48017
E	inflammatory signaling	MAF vs NLF up	NIK/NF-kappaB signaling	0.000239	0.00162	BP 4	GO:0038061	112	5	4.5	Zc3h12a; Nfkb2; Chil1; Ripk3; Cd14	2.79048
E	inflammatory signaling	MAF vs NLF up	Cytokine-cytokine receptor interaction - Mus musculus (mouse)	4.7e-05	0.00157	KEGG	KEGG	296	9	3.1	Ccl2; Cxcl1; Cxcl2; Ccl7; Il6; Ngfr; Tnfrsf11b; Cxcl10; Tnfrsf12a	2.8041
E	inflammatory signaling	MAF vs NLF up	Chemokine signaling pathway - Mus musculus (mouse)	0.000948	0.0126	KEGG	KEGG	199	6	3.1	Ccl2; Cxcl1; Cxcl2; Ccl7; Nfkb1; Cxcl10	1.89963
E	inflammatory signaling	MAF vs NLF up	TNF signaling pathway - Mus musculus (mouse)	2.6e-07	2.6e-05	KEGG	KEGG	110	8	7.3	Ccl2; Cxcl1; Cxcl2; Il6; Ripk3; Mmp14; Nfkb1; Cxcl10	4.58503
E	inflammatory signaling	MAF vs NLF up	Legionellosis - Mus musculus (mouse)	1e-06	6.69e-05	KEGG	KEGG	58	6	10.5	Cxcl1; Cxcl2; Il6; Cd14; Nfkb1; Nfkb2	4.17457
E	inflammatory signaling	MAF vs NLF up	NOD-like receptor signaling pathway - Mus musculus (mouse)	0.000455	0.00701	KEGG	KEGG	168	6	3.6	Ccl2; Cxcl1; Cxcl2; Il6; Ripk3; Nfkb1	2.15428
E	inflammatory signaling	MAF vs NLF up	NF-kappa B signaling pathway - Mus musculus (mouse)	0.00269	0.017	KEGG	KEGG	104	4	4.1	Nfkb1; Nfkb2; Cxcl2; Cd14	1.76955
E	inflammatory signaling	MAF vs NLF up	Toll-like receptor signaling pathway - Mus musculus (mouse)	0.00279	0.017	KEGG	KEGG	99	4	4	Il6; Cxcl10; Cd14; Nfkb1	1.76955
E	inflammatory signaling	MAF vs NLF up	Chemokine receptors bind chemokines	0.000247	0.0045	Reactome	Reactome	61	4	7.7	Cxcl1; Cxcl10; Cxcl2; Ccrl2	2.34679
F	adenylate cyclase/calcium signaling	MAF vs NLF down	circulatory system process	3.19631e-10	7.0958e-08	BP 3	GO:0003013	497	16	3.2	Tcap; Epas1; Adra1d; Sgcg; Actc1; Npy1r; Chrm3; Chrm2; Ptger2; Ceacam1; Per2; Pik3r1; Glp1r; P2rx1; Ednrb; Kcna5	7.149
F	adenylate cyclase/calcium signaling	MAF vs NLF down	blood circulation	2.44531e-10	6.76135e-08	BP 4	GO:0008015	488	16	3.3	Tcap; Epas1; Adra1d; Sgcg; Actc1; Npy1r; Chrm3; Chrm2; Ptger2; Ceacam1; Per2; Pik3r1; Glp1r; P2rx1; Ednrb; Kcna5	7.16997
F	adenylate cyclase/calcium signaling	MAF vs NLF down	muscle system process	1.41504e-09	1.57069e-07	BP 3	GO:0003012	395	14	3.5	Tcap; Myh11; Tmod1; Actc1; Npy1r; Chrm3; Chrm2; Kit; Fbxo32; P2rx1; Ednrb; Kcna5; Lmod1; Slc8a3	6.80391
F	adenylate cyclase/calcium signaling	MAF vs NLF down	muscle contraction	3.64493e-10	6.76135e-08	BP 4	GO:0006936	292	13	4.5	Tcap; Myh11; Tmod1; Actc1; Npy1r; Chrm3; Chrm2; Kit; P2rx1; Slc8a3; Kcna5; Lmod1; Ednrb	7.16997
F	adenylate cyclase/calcium signaling	MAF vs NLF down	G protein-coupled receptor signaling pathway, coupled to cyclic nucleotide second messenger	9.33934e-07	5.77483e-05	BP 4	GO:0007187	240	9	3.8	Adcy4; Lgr5; Adra1d; Adcy5; Chrm3; Chrm2; Ptger2; Adgrl3; Glp1r	4.23846
F	adenylate cyclase/calcium signaling	MAF vs NLF down	vascular process in circulatory system	2.15275e-06	9.9834e-05	BP 4	GO:0003018	197	8	4.1	Adra1d; Npy1r; Chrm3; Ceacam1; Per2; P2rx1; Ednrb; Kcna5	4.00072
F	adenylate cyclase/calcium signaling	MAF vs NLF down	actomyosin structure organization	2.07254e-06	9.9834e-05	BP 4	GO:0031032	196	8	4.1	Tcap; Myh11; Tmod1; Actc1; Epha1; Pik3r1; Pgm5; Lmod1	4.00072
F	adenylate cyclase/calcium signaling	MAF vs NLF down	regulation of tube size	8.79034e-06	0.000326122	BP 4	GO:0035150	170	7	4.1	Adra1d; Npy1r; Chrm3; Per2; P2rx1; Ednrb; Kcna5	3.48662
F	adenylate cyclase/calcium signaling	MAF vs NLF down	cellular component assembly involved in morphogenesis	8.91943e-06	0.000265642	BP 3	GO:0010927	112	6	5.4	Tcap; Myh11; Tmod1; Actc1; Pgm5; Lmod1	3.5757
F	adenylate cyclase/calcium signaling	MAF vs NLF down	muscle cell development	0.000227225	0.00526878	BP 4	GO:0055001	200	6	3	Tcap; Myh11; Tmod1; Actc1; Pgm5; Lmod1	2.27829
F	adenylate cyclase/calcium signaling	MAF vs NLF down	myofibril assembly	6.14735e-07	4.56134e-05	BP 4	GO:0030239	71	6	8.5	Tcap; Myh11; Tmod1; Actc1; Pgm5; Lmod1	4.34091
F	adenylate cyclase/calcium signaling	MAF vs NLF down	heart process	5.86849e-07	4.56134e-05	BP 4	GO:0003015	227	9	4	Tcap; Epas1; Adra1d; Sgcg; Actc1; Chrm2; Pik3r1; Glp1r; Kcna5	4.34091
F	adenylate cyclase/calcium signaling	MAF vs NLF down	signal transduction involved in cellular response to ammonium ion	0.00516208	0.0220381	BP 3	GO:1903831	25	2	8	Chrm3; Chrm2	1.65683
F	adenylate cyclase/calcium signaling	MAF vs NLF down	acetylcholine receptor signaling pathway	0.00516208	0.0312299	BP 4	GO:0095500	25	2	8	Chrm3; Chrm2	1.50543
F	adenylate cyclase/calcium signaling	MAF vs NLF down	response to acetylcholine	0.00516208	0.0312299	BP 4	GO:1905144	25	2	8	Chrm3; Chrm2	1.50543
F	adenylate cyclase/calcium signaling	MAF vs NLF down	G protein-coupled acetylcholine receptor signaling pathway	0.0011777	0.0145643	BP 4	GO:0007213	12	2	16.7	Chrm3; Chrm2	1.83671
F	adenylate cyclase/calcium signaling	MAF vs NLF down	cyclase activity	0.00557668	0.0297423	MF 2	GO:0009975	26	2	7.7	Adcy4; Adcy5	1.52663
F	adenylate cyclase/calcium signaling	MAF vs NLF down	phosphorus-oxygen lyase activity	0.00516208	0.0227714	MF 3	GO:0016849	25	2	8	Adcy4; Adcy5	1.64261
F	adenylate cyclase/calcium signaling	MAF vs NLF down	acetylcholine receptor activity	0.00400824	0.0178549	MF 4	GO:0015464	22	2	9.1	Chrm3; Chrm2	1.74824
F	adenylate cyclase/calcium signaling	MAF vs NLF down	tropomyosin binding	0.00138794	0.0168284	MF 4	GO:0005523	13	2	15.4	Lmod1; Tmod1	1.77396
F	adenylate cyclase/calcium signaling	MAF vs NLF down	cAMP signaling pathway - Mus musculus (mouse)	0.000211871	0.0074323	KEGG	KEGG	198	7	3.5	Adcy4; Adcy5; Npy1r; Chrm2; Ptger2; Pik3r1; Glp1r	2.12888
F	adenylate cyclase/calcium signaling	MAF vs NLF down	Calcium signaling pathway - Mus musculus (mouse)	0.000144052	0.0074323	KEGG	KEGG	187	7	3.8	Adcy4; Adra1d; Chrm3; Chrm2; P2rx1; Slc8a3; Ednrb	2.12888
F	adenylate cyclase/calcium signaling	MAF vs NLF down	Cholinergic synapse - Mus musculus (mouse)	0.000649615	0.0102856	KEGG	KEGG	113	5	4.4	Adcy4; Adcy5; Chrm3; Chrm2; Pik3r1	1.98777
F	adenylate cyclase/calcium signaling	MAF vs NLF down	Insulin secretion - Mus musculus (mouse)	0.0018457	0.0168515	KEGG	KEGG	85	4	4.7	Adcy4; Adcy5; Chrm3; Glp1r	1.77336
F	adenylate cyclase/calcium signaling	MAF vs NLF down	Salivary secretion - Mus musculus (mouse)	0.00134314	0.0150116	KEGG	KEGG	78	4	5.1	Adcy4; Adcy5; Chrm3; Adra1d	1.82357
F	adenylate cyclase/calcium signaling	MAF vs NLF down	cGMP-PKG signaling pathway - Mus musculus (mouse)	0.00374066	0.0209037	KEGG	KEGG	168	5	3	Adcy4; Adcy5; Slc8a3; Ednrb; Adra1d	1.67978
F	adenylate cyclase/calcium signaling	MAF vs NLF down	Adrenergic signaling in cardiomyocytes - Mus musculus (mouse)	0.00203992	0.0168515	KEGG	KEGG	147	5	3.4	Adcy4; Actc1; Adcy5; Adra1d; Rps6ka5	1.77336
F	adenylate cyclase/calcium signaling	MAF vs NLF down	Vascular smooth muscle contraction - Mus musculus (mouse)	0.00819097	0.0339575	KEGG	KEGG	129	4	3.1	Adcy4; Adcy5; Adra1d; Myh11	1.46906
F	adenylate cyclase/calcium signaling	MAF vs NLF down	Inflammatory mediator regulation of TRP channels - Mus musculus (mouse)	0.00734431	0.0339575	KEGG	KEGG	125	4	3.2	Adcy4; Adcy5; Pik3r1; Ptger2	1.46906
F	adenylate cyclase/calcium signaling	MAF vs NLF down	Circadian entrainment - Mus musculus (mouse)	0.000337643	0.0074323	KEGG	KEGG	98	5	5.1	Adcy4; Per2; Per3; Rps6ka5; Adcy5	2.12888
F	adenylate cyclase/calcium signaling	MAF vs NLF down	Dilated cardiomyopathy (DCM) - Mus musculus (mouse)	0.000204317	0.0074323	KEGG	KEGG	89	5	5.7	Adcy4; Actc1; Des; Sgcg; Adcy5	2.12888
F	adenylate cyclase/calcium signaling	MAF vs NLF down	Relaxin signaling pathway - Mus musculus (mouse)	0.00863736	0.0339575	KEGG	KEGG	131	4	3.1	Adcy4; Adcy5; Ednrb; Pik3r1	1.46906
F	adenylate cyclase/calcium signaling	MAF vs NLF down	Platelet activation - Mus musculus (mouse)	0.00714209	0.0339575	KEGG	KEGG	124	4	3.2	P2rx1; Adcy4; Pik3r1; Adcy5	1.46906
F	adenylate cyclase/calcium signaling	MAF vs NLF down	Melanogenesis - Mus musculus (mouse)	0.00333475	0.0209037	KEGG	KEGG	100	4	4	Adcy4; Adcy5; Ednrb; Kit	1.67978
F	adenylate cyclase/calcium signaling	MAF vs NLF down	Regulation of lipolysis in adipocytes - Mus musculus (mouse)	0.000357352	0.0074323	KEGG	KEGG	55	4	7.3	Adcy4; Adcy5; Npy1r; Pik3r1	2.12888
F	adenylate cyclase/calcium signaling	MAF vs NLF down	Longevity regulating pathway - multiple species - Mus musculus (mouse)	0.00654259	0.0335971	KEGG	KEGG	62	3	4.8	Adcy4; Adcy5; Pik3r1	1.4737
F	adenylate cyclase/calcium signaling	MAF vs NLF down	Muscle contraction	0.000637187	0.0102856	Reactome	Reactome	171	6	3.5	Tcap; Myh11; Tmod1; Des; Slc8a3; Lmod1	1.98777
F	adenylate cyclase/calcium signaling	MAF vs NLF down	Amine ligand-binding receptors	0.00232095	0.0173415	Reactome	Reactome	43	3	7	Chrm3; Chrm2; Adra1d	1.76091
F	adenylate cyclase/calcium signaling	MAF vs NLF down	Striated Muscle Contraction	0.000979233	0.0116284	Reactome	Reactome	32	3	9.4	Tcap; Des; Tmod1	1.93448
F	adenylate cyclase/calcium signaling	MAF vs NLF down	Platelet calcium homeostasis	0.00946085	0.0345685	Reactome	Reactome	24	2	8.3	P2rx1; Slc8a3	1.46132
F	adenylate cyclase/calcium signaling	MAF vs NLF down	Ca-dependent events	0.00946085	0.0345685	Reactome	Reactome	24	2	8.3	Adcy4; Adcy5	1.46132
F	adenylate cyclase/calcium signaling	MAF vs NLF down	DAG and IP3 signaling	0.00870695	0.0339575	Reactome	Reactome	23	2	8.7	Adcy4; Adcy5	1.46906
F	adenylate cyclase/calcium signaling	MAF vs NLF down	Calmodulin induced events	0.00798146	0.0339575	Reactome	Reactome	22	2	9.1	Adcy4; Adcy5	1.46906
F	adenylate cyclase/calcium signaling	MAF vs NLF down	CaM pathway	0.00798146	0.0339575	Reactome	Reactome	22	2	9.1	Adcy4; Adcy5	1.46906
F	adenylate cyclase/calcium signaling	MAF vs NLF down	PKA activation in glucagon signalling	0.00424637	0.0225528	Reactome	Reactome	16	2	12.5	Adcy4; Adcy5	1.6468
F	adenylate cyclase/calcium signaling	MAF vs NLF down	PKA activation	0.00373041	0.0209037	Reactome	Reactome	15	2	13.3	Adcy4; Adcy5	1.67978
F	adenylate cyclase/calcium signaling	MAF vs NLF down	PKA-mediated phosphorylation of CREB	0.00373041	0.0209037	Reactome	Reactome	15	2	13.3	Adcy4; Adcy5	1.67978
F	adenylate cyclase/calcium signaling	MAF vs NLF down	Adenylate cyclase inhibitory pathway	0.00324594	0.0209037	Reactome	Reactome	14	2	14.3	Adcy4; Adcy5	1.67978
F	adenylate cyclase/calcium signaling	MAF vs NLF down	Inhibition of adenylate cyclase pathway	0.00324594	0.0209037	Reactome	Reactome	14	2	14.3	Adcy4; Adcy5	1.67978
F	adenylate cyclase/calcium signaling	MAF vs NLF down	Adenylate cyclase activating pathway	0.00163096	0.0163096	Reactome	Reactome	10	2	20	Adcy4; Adcy5	1.78756
F	adenylate cyclase/calcium signaling	MAF vs NLF down	Muscarinic acetylcholine receptors	0.000369756	0.0074323	Reactome	Reactome	5	2	40	Chrm3; Chrm2	2.12888
G	cytoskeleton organization	MAF vs MIF up	establishment or maintenance of cytoskeleton polarity	0.00688439	0.0163964	BP 3	GO:0030952	18	2	11.1	Rhoc; Rnd1	1.78525
G	cytoskeleton organization	MAF vs MIF up	establishment or maintenance of actin cytoskeleton polarity	0.00417012	0.0127154	BP 4	GO:0030950	14	2	14.3	Rhoc; Rnd1	1.89567
G	cytoskeleton organization	MAF vs MIF up	Sema4D in semaphorin signaling	0.0080735	0.0365432	Reactome	Reactome	15	2	13.3	Rhoc; Rnd1	1.43719
G	cytoskeleton organization	MAF vs MIF up	Sema4D induced cell migration and growth-cone collapse	0.00433124	0.0248324	Reactome	Reactome	11	2	18.2	Rhoc; Rnd1	1.60498
H	Extracellular matrix remodeling	MAF vs MIF up	extracellular matrix structural constituent	5.13224e-07	5.30332e-06	MF 2	GO:0005201	138	9	6.6	Col8a1; Eln; Creld2; Fbn1; Col5a3; Mfap5; Col28a1; Fbln2; Col3a1	5.27545
H	Extracellular matrix remodeling	MAF vs MIF up	extracellular structure organization	6.67304e-06	5.20497e-05	BP 3	GO:0043062	293	11	3.8	Col8a1; Eln; Col5a3; Loxl2; Pdpn; Ero1lb; Lpl; Col28a1; Fbln2; Col3a1; Cyp1b1	4.28358
H	Extracellular matrix remodeling	MAF vs MIF up	extracellular matrix organization	9.50649e-06	0.000110513	BP 4	GO:0030198	248	10	4	Loxl2; Eln; Col5a3; Col8a1; Pdpn; Ero1lb; Col28a1; Fbln2; Col3a1; Cyp1b1	3.95659
H	Extracellular matrix remodeling	MAF vs MIF up	collagen metabolic process	0.00478026	0.0109831	BP 2	GO:0032963	97	4	4.1	Il6; Mmp14; Ccl2; Mmp3	1.95928
H	Extracellular matrix remodeling	MAF vs MIF up	extracellular matrix structural constituent conferring tensile strength	0.000112817	0.00094484	MF 3	GO:0030020	36	4	11.1	Col5a3; Col8a1; Col28a1; Col3a1	3.02464
H	Extracellular matrix remodeling	MAF vs MIF up	cell adhesion molecule binding	3.63275e-05	0.000405657	MF 3	GO:0050839	231	9	3.9	Mmp14; Igf1; Syk; Fbn1; Cdh12; Gfra1; Fxyd5; Col3a1; Thy1	3.39184
H	Extracellular matrix remodeling	MAF vs MIF up	integrin binding	2.52265e-05	0.000348126	MF 4	GO:0005178	123	7	5.7	Mmp14; Igf1; Syk; Fbn1; Gfra1; Col3a1; Thy1	3.45826
H	Extracellular matrix remodeling	MAF vs MIF up	integrin-mediated signaling pathway	4.26671e-05	0.000360731	BP 4	GO:0007229	91	6	6.6	Timp1; Syk; Ptk2b; Itga11; Col3a1; Thy1	3.44282
H	Extracellular matrix remodeling	MAF vs MIF up	collagen fibril organization	0.000549579	0.00283949	BP 4	GO:0030199	54	4	7.4	Col5a3; Loxl2; Cyp1b1; Col3a1	2.54676
H	Extracellular matrix remodeling	MAF vs MIF up	Extracellular matrix organization	3.6463e-06	0.000235186	Reactome	Reactome	301	13	4.3	Mmp14; Loxl2; Timp1; Cd44; Col8a1; Fbn1; Col5a3; Mfap5; Itga11; Col28a1; Fbln2; Col3a1; Mmp3	3.62859
H	Extracellular matrix remodeling	MAF vs MIF up	Collagen formation	0.000306406	0.00426482	Reactome	Reactome	100	6	6	Loxl2; Col8a1; Col5a3; Col28a1; Col3a1; Mmp3	2.3701
H	Extracellular matrix remodeling	MAF vs MIF up	Collagen biosynthesis and modifying enzymes	0.00310735	0.0205563	Reactome	Reactome	66	4	6.1	Col5a3; Col8a1; Col28a1; Col3a1	1.68706
H	Extracellular matrix remodeling	MAF vs MIF up	Collagen chain trimerization	0.000625201	0.00597414	Reactome	Reactome	43	4	9.3	Col5a3; Col8a1; Col28a1; Col3a1	2.22372
H	Extracellular matrix remodeling	MAF vs MIF up	Activation of Matrix Metalloproteinases	0.00499702	0.0266591	Reactome	Reactome	38	3	7.9	Mmp14; Mmp3; Timp1	1.57415
I	inflammatory signaling	MAF vs MIF up	growth factor activity	8.9718e-08	3.09527e-06	MF 4	GO:0008083	149	10	6.8	Cxcl1; Lif; Igf1; Timp1; Il11; Ngf; Il6; Ereg; Manf; Fgf16	5.5093
I	inflammatory signaling	MAF vs MIF up	growth factor receptor binding	0.00373946	0.0235058	MF 4	GO:0070851	147	5	3.4	Il11; Cd44; Il6; Ereg; Fgf16	1.62883
I	inflammatory signaling	MAF vs MIF up	PI3K-Akt signaling pathway - Mus musculus (mouse)	0.000416479	0.00488416	KEGG	KEGG	358	11	3.1	Il6; Ngf; Igf1; Syk; Cdkn1a; Thbs2; Tlr2; Itga11; Gngt2; Fgf16; Ereg	2.31121
I	inflammatory signaling	MAF vs MIF up	Hematopoietic cell lineage - Mus musculus (mouse)	0.00154027	0.0120421	KEGG	KEGG	95	5	5.4	Il6; Cd44; Cd14; Cd55; Il11	1.9193
I	inflammatory signaling	MAF vs MIF up	Toll Like Receptor 4 (TLR4) Cascade	0.00336637	0.0206792	Reactome	Reactome	110	5	4.5	Lbp; Ripk3; Nfkbia; Map3k8; Cd14	1.68447
I	inflammatory signaling	MAF vs MIF up	TRIF(TICAM1)-mediated TLR4 signaling	0.00968112	0.0409464	Reactome	Reactome	91	4	4.4	Ripk3; Nfkbia; Map3k8; Cd14	1.38778
I	inflammatory signaling	MAF vs MIF up	MyD88-independent TLR4 cascade	0.00968112	0.0409464	Reactome	Reactome	91	4	4.4	Ripk3; Nfkbia; Map3k8; Cd14	1.38778
I	inflammatory signaling	MAF vs MIF up	Signaling by Type 1 Insulin-like Growth Factor 1 Receptor (IGF1R)	0.0095902	0.0409464	Reactome	Reactome	48	3	6.2	Cilp; Igf1; Fgf16	1.38778
I	inflammatory signaling	MAF vs MIF up	cytokine receptor binding	4.33085e-06	7.50276e-05	MF 4	GO:0005126	344	12	3.6	Cxcl1; Ccl2; Lif; Cxcl2; Ccl7; Crlf1; Syk; Cd44; Ngf; Il6; Il11; Cxcl10	4.12478
I	inflammatory signaling	MAF vs MIF up	cytokine activity	4.34942e-06	7.50276e-05	MF 4	GO:0005125	233	10	4.4	Cxcl1; Ccl2; Lif; Cxcl2; Ccl7; Timp1; Crlf1; Il11; Il6; Cxcl10	4.12478
I	inflammatory signaling	MAF vs MIF up	cytokine-mediated signaling pathway	1.76777e-08	4.11007e-07	BP 4	GO:0019221	401	16	4.1	Cxcl1; Ccl2; Cxcl2; Socs1; Ccl7; Irf5; Crlf1; Syk; Cd44; Nfkbia; Ackr3; Il6; Ptk2b; Ereg; Zbp1; Cxcl10	6.38615
I	inflammatory signaling	MAF vs MIF up	leukocyte migration	4.33085e-06	2.53664e-05	BP 2	GO:0050900	342	12	3.6	Cxcl1; Lbp; Cxcl2; Ccl7; Syk; Ccl2; Ripk3; Tlr2; Ptk2b; Mmp14; Cxcl10; Thy1	4.59574
I	inflammatory signaling	MAF vs MIF up	cell chemotaxis	9.75398e-06	0.000111076	BP 4	GO:0060326	311	11	3.6	Cxcl1; Lbp; Cxcl2; Ccl7; Syk; Saa3; Ackr3; Ptk2b; Cxcl10; Ccl2; Fgf16	3.95438
I	inflammatory signaling	MAF vs MIF up	myeloid leukocyte migration	1.30938e-05	9.07835e-05	BP 3	GO:0097529	209	9	4.4	Cxcl1; Mmp14; Cxcl2; Ccl7; Lbp; Syk; Ccl2; Ptk2b; Cxcl10	4.04199
I	inflammatory signaling	MAF vs MIF up	leukocyte chemotaxis	0.000124059	0.000645108	BP 3	GO:0030595	217	8	3.8	Cxcl1; Ccl2; Cxcl2; Ccl7; Lbp; Syk; Ptk2b; Cxcl10	3.19037
I	inflammatory signaling	MAF vs MIF up	granulocyte migration	7.53859e-05	0.000560871	BP 4	GO:0097530	152	7	4.8	Cxcl1; Ccl2; Cxcl2; Ccl7; Lbp; Syk; Cxcl10	3.25114
I	inflammatory signaling	MAF vs MIF up	granulocyte chemotaxis	2.79958e-05	0.000256093	BP 4	GO:0071621	130	7	5.6	Cxcl1; Ccl2; Cxcl2; Ccl7; Lbp; Syk; Cxcl10	3.5916
I	inflammatory signaling	MAF vs MIF up	lymphocyte migration	0.000623942	0.00257737	BP 3	GO:0072676	104	5	5.1	Ccl2; Cxcl10; Ptk2b; Ripk3; Ccl7	2.58882
I	inflammatory signaling	MAF vs MIF up	cytokine metabolic process	0.00154958	0.00604661	BP 4	GO:0042107	120	5	4.2	Tlr2; Il6; Syk; Ereg; Lbp	2.21849
I	inflammatory signaling	MAF vs MIF up	lymphocyte chemotaxis	0.000589497	0.00299036	BP 4	GO:0048247	60	4	7.3	Ccl2; Cxcl10; Ptk2b; Ccl7	2.52428
I	inflammatory signaling	MAF vs MIF up	interleukin-8 production	0.00131249	0.00431048	BP 3	GO:0032637	68	4	5.9	Tlr2; Lbp; Cd14; Chil1	2.36547
I	inflammatory signaling	MAF vs MIF up	monocyte chemotaxis	0.00777135	0.0198918	BP 4	GO:0002548	63	3	5.2	Ccl2; Cxcl10; Ccl7	1.70133
I	inflammatory signaling	MAF vs MIF up	response to molecule of bacterial origin	6.89419e-10	3.84696e-08	BP 4	GO:0002237	382	17	4.7	Cxcl1; Spon2; Cxcl2; Slpi; Irf5; Lbp; Tac1; Nfkbia; Ccl2; Tnfaip3; Tlr2; Cd14; Star; Cxcl10; Il6; Zc3h12a; Alpl	7.41488
I	inflammatory signaling	MAF vs MIF up	response to lipopolysaccharide	2.1541e-08	4.62304e-07	BP 4	GO:0032496	366	15	4.3	Cxcl1; Spon2; Cxcl2; Slpi; Lbp; Tac1; Nfkbia; Ccl2; Tnfaip3; Il6; Cd14; Star; Cxcl10; Zc3h12a; Alpl	6.33507
I	inflammatory signaling	MAF vs MIF up	cellular response to biotic stimulus	2.60467e-09	8.64914e-08	BP 3	GO:0071216	270	14	5.6	Cxcl1; Spon2; Cxcl2; Star; Lbp; Syk; Nfkbia; Ccl2; Tnfaip3; Tlr2; Cd14; Cxcl10; Il6; Zc3h12a	7.06303
I	inflammatory signaling	MAF vs MIF up	cellular response to molecule of bacterial origin	7.22207e-09	2.37054e-07	BP 4	GO:0071219	246	13	5.7	Cxcl1; Spon2; Cxcl2; Star; Lbp; Nfkbia; Ccl2; Tnfaip3; Tlr2; Cd14; Cxcl10; Il6; Zc3h12a	6.62515
I	inflammatory signaling	MAF vs MIF up	activation of innate immune response	0.00125247	0.0042475	BP 3	GO:0002218	171	6	3.5	Lbp; Ifi204; Nfkbia; Tnfaip3; Tlr2; Cd14	2.37187
I	inflammatory signaling	MAF vs MIF up	STAT cascade	0.00208704	0.00760997	BP 4	GO:0097696	189	6	3.2	Lif; Igf1; Cyp1b1; Crlf1; Il6; Socs1	2.11862
I	inflammatory signaling	MAF vs MIF up	innate immune response-activating signal transduction	0.00312918	0.0104043	BP 4	GO:0002758	141	5	3.5	Tlr2; Lbp; Cd14; Nfkbia; Tnfaip3	1.98279
I	inflammatory signaling	MAF vs MIF up	lipopolysaccharide-mediated signaling pathway	0.000441358	0.00246278	BP 4	GO:0031663	51	4	7.8	Lbp; Cd14; Nfkbia; Tnfaip3	2.60857
I	inflammatory signaling	MAF vs MIF up	lipopolysaccharide binding	3.52912e-05	0.000405657	MF 3	GO:0001530	27	4	14.8	Tlr2; Spon2; Cd14; Lbp	3.39184
I	inflammatory signaling	MAF vs MIF up	response to lipoteichoic acid	3.85886e-05	0.000336444	BP 4	GO:0070391	10	3	30	Tlr2; Lbp; Cd14	3.47309
I	inflammatory signaling	MAF vs MIF up	lipopeptide binding	1.14296e-05	0.000255262	MF 3	GO:0071723	7	3	42.9	Tlr2; Lbp; Cd14	3.59301
I	inflammatory signaling	MAF vs MIF up	lipoteichoic acid binding	6.56484e-06	0.000219922	MF 3	GO:0070891	6	3	50	Tlr2; Lbp; Cd14	3.65773
I	inflammatory signaling	MAF vs MIF up	detection of molecule of bacterial origin	0.00255523	0.00885217	BP 4	GO:0032490	11	2	18.2	Tlr2; Lbp	2.05295
I	inflammatory signaling	MAF vs MIF up	Cytokine-cytokine receptor interaction - Mus musculus (mouse)	0.000299495	0.00426482	KEGG	KEGG	296	10	3.5	Ccl2; Cxcl1; Ngf; Cxcl2; Ccl7; Il11; Lif; Ackr3; Il6; Cxcl10	2.3701
I	inflammatory signaling	MAF vs MIF up	Chemokine signaling pathway - Mus musculus (mouse)	0.000378366	0.0046485	KEGG	KEGG	199	8	4.2	Ccl2; Cxcl1; Cxcl2; Ccl7; Nfkbia; Ptk2b; Gngt2; Cxcl10	2.33269
I	inflammatory signaling	MAF vs MIF up	TNF signaling pathway - Mus musculus (mouse)	2.01965e-11	5.21071e-09	KEGG	KEGG	110	13	11.8	Ccl2; Cxcl1; Map3k8; Cxcl2; Nfkbia; Lif; Tnfaip3; Il6; Ripk3; Mmp14; Mlkl; Cxcl10; Mmp3	8.2831
I	inflammatory signaling	MAF vs MIF up	Toll-like receptor signaling pathway - Mus musculus (mouse)	3.31602e-06	0.000235186	KEGG	KEGG	99	8	8.1	Il6; Map3k8; Irf5; Lbp; Nfkbia; Tlr2; Cd14; Cxcl10	3.62859
I	inflammatory signaling	MAF vs MIF up	NOD-like receptor signaling pathway - Mus musculus (mouse)	0.000146413	0.00377745	KEGG	KEGG	168	8	4.8	Ccl2; Cxcl1; Cxcl2; Ifi204; Nfkbia; Tnfaip3; Il6; Ripk3	2.4228
I	inflammatory signaling	MAF vs MIF up	NF-kappa B signaling pathway - Mus musculus (mouse)	3.12971e-05	0.00134578	KEGG	KEGG	104	7	7.1	Lbp; Cxcl2; Syk; Nfkbia; Tnfaip3; Cd14; Plau	2.87103
I	inflammatory signaling	MAF vs MIF up	JAK-STAT signaling pathway - Mus musculus (mouse)	0.00383347	0.0230008	KEGG	KEGG	165	6	3.7	Lif; Socs1; Pim1; Il11; Cdkn1a; Il6	1.63826
I	inflammatory signaling	MAF vs MIF up	Cytosolic DNA-sensing pathway - Mus musculus (mouse)	0.000233284	0.00426482	KEGG	KEGG	64	5	8.2	Il6; Cxcl10; Ripk3; Nfkbia; Zbp1	2.3701
I	inflammatory signaling	MAF vs MIF up	Signaling by Interleukins	0.000294513	0.00426482	Reactome	Reactome	237	9	3.8	Lif; Socs1; Crlf1; Syk; Il11; Nfkbia; Map3k8; Il6; Ptk2b	2.3701
I	inflammatory signaling	MAF vs MIF up	Interleukin-6 family signaling	6.15482e-05	0.00226849	Reactome	Reactome	26	4	16.7	Il6; Il11; Lif; Crlf1	2.64426
I	inflammatory signaling	MAF vs MIF up	IL-6-type cytokine receptor ligand interactions	0.000463158	0.00497895	Reactome	Reactome	19	3	17.6	Il11; Lif; Crlf1	2.30286
I	inflammatory signaling	MAF vs MIF up	Toll-Like Receptors Cascades	0.0025408	0.0182091	Reactome	Reactome	150	6	4	Lbp; Map3k8; Nfkbia; Cd14; Tlr2; Ripk3	1.73971
I	inflammatory signaling	MAF vs MIF up	Chemokine receptors bind chemokines	0.00128747	0.0103802	Reactome	Reactome	61	4	7.7	Cxcl1; Cxcl10; Cxcl2; Ackr3	1.98379
I	inflammatory signaling	MAF vs MIF up	Regulation of TLR by endogenous ligand	0.000314076	0.00426482	Reactome	Reactome	15	3	20	Tlr2; Lbp; Cd14	2.3701
I	inflammatory signaling	MAF vs MIF up	RIPK1-mediated regulated necrosis	0.0080735	0.0365432	Reactome	Reactome	15	2	13.3	Ripk3; Mlkl	1.43719
I	inflammatory signaling	MAF vs MIF up	Regulated Necrosis	0.0080735	0.0365432	Reactome	Reactome	15	2	13.3	Ripk3; Mlkl	1.43719
I	inflammatory signaling	MAF vs MIF up	Transfer of LPS from LBP carrier to CD14	8.312e-05	0.00268062	Reactome	Reactome	2	2	100	Lbp; Cd14	2.57176
J	adenylate cyclase/calcium signaling	MAF vs MIF down	muscle contraction	2.94026e-07	6.14514e-05	BP 4	GO:0006936	292	11	3.8	Myh11; Tmod1; Actc1; Ryr3; Chrm2; Kit; Gucy1a1; Edn3; Lmod1; Ednrb; Pde5a	4.21147
J	adenylate cyclase/calcium signaling	MAF vs MIF down	vascular process in circulatory system	0.000521387	0.00605388	BP 4	GO:0003018	197	6	3	Gucy1a1; Per2; Adrb3; Edn3; Ednrb; Pde5a	2.21797
J	adenylate cyclase/calcium signaling	MAF vs MIF down	regulation of tube size	0.000237498	0.00381824	BP 4	GO:0035150	170	6	3.5	Gucy1a1; Per2; Adrb3; Edn3; Ednrb; Pde5a	2.41814
J	adenylate cyclase/calcium signaling	MAF vs MIF down	calmodulin binding	0.000430596	0.0035678	MF 3	GO:0005516	190	6	3.2	Plcb1; Myh11; Ryr3; Kcnq5; Myo1b; Pik3r1	2.4476
J	adenylate cyclase/calcium signaling	MAF vs MIF down	cyclase activity	0.000307729	0.00446207	MF 2	GO:0009975	26	3	11.5	Gucy1a1; Adcy5; Gucy1b1	2.35046
J	adenylate cyclase/calcium signaling	MAF vs MIF down	phosphorus-oxygen lyase activity	0.000273232	0.00264125	MF 3	GO:0016849	25	3	12	Gucy1a1; Adcy5; Gucy1b1	2.57819
J	adenylate cyclase/calcium signaling	MAF vs MIF down	adenylate cyclase activity	2.74267e-05	0.000795373	MF 3	GO:0004016	12	3	25	Gucy1a1; Adcy5; Gucy1b1	3.09943
J	adenylate cyclase/calcium signaling	MAF vs MIF down	signal transduction involved in cellular response to ammonium ion	0.00716134	0.0250594	BP 3	GO:1903831	25	2	8	Plcb1; Chrm2	1.60103
J	adenylate cyclase/calcium signaling	MAF vs MIF down	acetylcholine receptor signaling pathway	0.00716134	0.032895	BP 4	GO:0095500	25	2	8	Plcb1; Chrm2	1.48287
J	adenylate cyclase/calcium signaling	MAF vs MIF down	response to acetylcholine	0.00716134	0.032895	BP 4	GO:1905144	25	2	8	Plcb1; Chrm2	1.48287
J	adenylate cyclase/calcium signaling	MAF vs MIF down	synaptic signaling by nitric oxide	7.70497e-05	0.00214712	BP 4	GO:0099163	3	2	66.7	Gucy1a1; Gucy1b1	2.66814
J	adenylate cyclase/calcium signaling	MAF vs MIF down	guanylate cyclase activity	0.00137539	0.00797726	MF 3	GO:0004383	11	2	18.2	Gucy1a1; Gucy1b1	2.09815
J	adenylate cyclase/calcium signaling	MAF vs MIF down	cGMP-PKG signaling pathway - Mus musculus (mouse)	2.38404e-06	0.000280124	KEGG	KEGG	168	9	5.4	Plcb1; Atp2a3; Adcy5; Gucy1a1; Adrb3; Trpc6; Gucy1b1; Ednrb; Pde5a	3.55265
J	adenylate cyclase/calcium signaling	MAF vs MIF down	Circadian entrainment - Mus musculus (mouse)	3.71004e-07	8.7186e-05	KEGG	KEGG	98	8	8.2	Adcy5; Plcb1; Ryr3; Gucy1a1; Per2; Grin2a; Gucy1b1; Per3	4.05955
J	adenylate cyclase/calcium signaling	MAF vs MIF down	Rap1 signaling pathway - Mus musculus (mouse)	0.00061663	0.0103506	KEGG	KEGG	209	7	3.3	Plcb1; Adcy5; Kit; Grin2a; Pik3r1; Rapgef3; Fgfr4	1.98504
J	adenylate cyclase/calcium signaling	MAF vs MIF down	Calcium signaling pathway - Mus musculus (mouse)	0.000306066	0.00799173	KEGG	KEGG	187	7	3.8	Plcb1; Grin2a; Atp2a3; Ryr3; Chrm2; Adrb3; Ednrb	2.09736
J	adenylate cyclase/calcium signaling	MAF vs MIF down	Purine metabolism - Mus musculus (mouse)	0.000226105	0.00759067	KEGG	KEGG	179	7	4	Adcy5; Entpd1; Nt5e; Gucy1a1; Pde5a; Pde8b; Gucy1b1	2.11972
J	adenylate cyclase/calcium signaling	MAF vs MIF down	Phospholipase D signaling pathway - Mus musculus (mouse)	0.000526992	0.0102286	KEGG	KEGG	147	6	4.1	Plcb1; Adcy5; Kit; Dgkh; Pik3r1; Rapgef3	1.99019
J	adenylate cyclase/calcium signaling	MAF vs MIF down	Salivary secretion - Mus musculus (mouse)	1.62664e-05	0.000764522	KEGG	KEGG	78	6	7.7	Adcy5; Plcb1; Ryr3; Gucy1a1; Adrb3; Gucy1b1	3.11661
J	adenylate cyclase/calcium signaling	MAF vs MIF down	Renin secretion - Mus musculus (mouse)	9.42911e-06	0.000738614	KEGG	KEGG	72	6	8.5	Adcy5; Plcb1; Ptger2; Gucy1a1; Adrb3; Gucy1b1	3.13158
J	adenylate cyclase/calcium signaling	MAF vs MIF down	Oxytocin signaling pathway - Mus musculus (mouse)	0.00421725	0.0300319	KEGG	KEGG	153	5	3.3	Gucy1a1; Plcb1; Ryr3; Gucy1b1; Adcy5	1.52242
J	adenylate cyclase/calcium signaling	MAF vs MIF down	Vascular smooth muscle contraction - Mus musculus (mouse)	0.0020202	0.0197054	KEGG	KEGG	129	5	3.9	Gucy1a1; Plcb1; Gucy1b1; Myh11; Adcy5	1.70541
J	adenylate cyclase/calcium signaling	MAF vs MIF down	Platelet activation - Mus musculus (mouse)	0.00169788	0.0173479	KEGG	KEGG	124	5	4	Gucy1a1; Plcb1; Gucy1b1; Pik3r1; Adcy5	1.76075
J	adenylate cyclase/calcium signaling	MAF vs MIF down	Cholinergic synapse - Mus musculus (mouse)	0.00112345	0.0139541	KEGG	KEGG	113	5	4.4	Plcb1; Kcnq5; Chrm2; Pik3r1; Adcy5	1.8553
J	adenylate cyclase/calcium signaling	MAF vs MIF down	Phosphatidylinositol signaling system - Mus musculus (mouse)	0.00478012	0.033039	KEGG	KEGG	98	4	4.1	Plcb1; Dgkh; Inpp4b; Pik3r1	1.48097
J	adenylate cyclase/calcium signaling	MAF vs MIF down	Gap junction - Mus musculus (mouse)	0.00299248	0.0252551	KEGG	KEGG	86	4	4.7	Gucy1a1; Plcb1; Gucy1b1; Adcy5	1.59765
J	adenylate cyclase/calcium signaling	MAF vs MIF down	Glutamatergic synapse - Mus musculus (mouse)	0.00812183	0.0435969	KEGG	KEGG	114	4	3.5	Plcb1; Grin2a; Slc1a2; Adcy5	1.36054
J	adenylate cyclase/calcium signaling	MAF vs MIF down	Melanogenesis - Mus musculus (mouse)	0.00513491	0.0344773	KEGG	KEGG	100	4	4	Plcb1; Ednrb; Adcy5; Kit	1.46247
J	adenylate cyclase/calcium signaling	MAF vs MIF down	Long-term depression - Mus musculus (mouse)	0.00871938	0.0435969	KEGG	KEGG	61	3	4.9	Gucy1a1; Plcb1; Gucy1b1	1.36054
J	adenylate cyclase/calcium signaling	MAF vs MIF down	Muscle contraction	0.00120354	0.0141164	Reactome	Reactome	171	6	3.5	Myh11; Tmod1; Atp2a3; Ryr3; Des; Lmod1	1.85027
J	adenylate cyclase/calcium signaling	MAF vs MIF down	G alpha (q) signalling events	0.000565835	0.0102286	Reactome	Reactome	206	7	3.4	Plcb1; Grp; Dgkh; Trpc6; Pik3r1; Ednrb; Edn3	1.99019
J	adenylate cyclase/calcium signaling	MAF vs MIF down	Integration of energy metabolism	0.00209632	0.0197054	Reactome	Reactome	78	4	5.1	Plcb1; Adcy5; Glp1r; Rapgef3	1.70541
J	adenylate cyclase/calcium signaling	MAF vs MIF down	Regulation of insulin secretion	0.000692739	0.0108529	Reactome	Reactome	58	4	6.9	Plcb1; Adcy5; Glp1r; Rapgef3	1.96445
K	Met signaling	MAF vs MIF down	Small cell lung cancer - Mus musculus (mouse)	0.00381553	0.0289242	KEGG	KEGG	92	4	4.3	Bcl2l1; Lamc3; Itga3; Pik3r1	1.53874
K	Met signaling	MAF vs MIF down	Signaling by MET	0.00795461	0.0435969	Reactome	Reactome	59	3	5.1	Lamc3; Itga3; Pik3r1	1.36054
K	Met signaling	MAF vs MIF down	Laminin interactions	0.00919414	0.045013	Reactome	Reactome	21	2	9.5	Lamc3; Itga3	1.34666
K	Met signaling	MAF vs MIF down	MET activates PTK2 signaling	0.00678956	0.0409115	Reactome	Reactome	18	2	11.1	Lamc3; Itga3	1.38815
