## Supplementary material for "Evolution of metastases-associated fibroblasts in the lung microenvironment is driven by stage-specific transcriptional plasticity": Shani_Erez_Supplementary Table 2

### Sheet: Sheet1
	GS	SIZE	ES	NES	NOM p-val	FDR q-val	FWER p-val	RANK AT MAX	LEADING EDGE
MIF vs. NLF up
1	HALLMARK_MYC_TARGETS_V2	50	0.65	2.18	0	0	0	2289	tags=56%, list=21%, signal=71%
MIF vs. NLF down
1	HALLMARK_INTERFERON_GAMMA_RESPONSE	145	-0.55	-2.2	0	0	0	2530	tags=48%, list=23%, signal=61%
2	HALLMARK_INTERFERON_ALPHA_RESPONSE	75	-0.59	-2.12	0	0.001	0.001	2498	tags=56%, list=23%, signal=72%
3	HALLMARK_ALLOGRAFT_REJECTION	94	-0.53	-2.02	0	0.001	0.002	1145	tags=24%, list=11%, signal=27%
MAF vs. NLF up
1	HALLMARK_MYC_TARGETS_V1	196	0.58	2.42	0	0	0	3291	tags=61%, list=30%, signal=86%
2	HALLMARK_TNFA_SIGNALING_VIA_NFKB	158	0.57	2.33	0	0	0	2108	tags=49%, list=19%, signal=60%
3	HALLMARK_UNFOLDED_PROTEIN_RESPONSE	106	0.58	2.24	0	0	0	2575	tags=52%, list=24%, signal=67%
4	HALLMARK_MYC_TARGETS_V2	50	0.65	2.24	0	0	0	2071	tags=58%, list=19%, signal=71%
5	HALLMARK_EPITHELIAL_MESENCHYMAL_TRANSITION	166	0.5	2.08	0	0	0	1951	tags=37%, list=18%, signal=45%
6	HALLMARK_MTORC1_SIGNALING	182	0.48	2.04	0	0	0	2761	tags=51%, list=25%, signal=67%
7	HALLMARK_IL6_JAK_STAT3_SIGNALING	58	0.57	2.03	0	0	0	944	tags=34%, list=9%, signal=38%
MAF vs. MIF up
1	HALLMARK_TNFA_SIGNALING_VIA_NFKB	158	0.62	2.45	0	0	0	1409	tags=40%, list=13%, signal=45%
2	HALLMARK_MYC_TARGETS_V1	196	0.56	2.29	0	0	0	3921	tags=69%, list=36%, signal=107%
3	HALLMARK_EPITHELIAL_MESENCHYMAL_TRANSITION	166	0.55	2.24	0	0	0	1638	tags=39%, list=15%, signal=45%
4	HALLMARK_COAGULATION	79	0.6	2.17	0	0	0	1415	tags=37%, list=13%, signal=42%
5	HALLMARK_IL6_JAK_STAT3_SIGNALING	58	0.63	2.13	0	0	0	1767	tags=48%, list=16%, signal=57%
6	HALLMARK_INFLAMMATORY_RESPONSE	117	0.54	2.1	0	0	0	1361	tags=38%, list=13%, signal=43%
7	HALLMARK_INTERFERON_GAMMA_RESPONSE	145	0.53	2.09	0	0	0	2128	tags=44%, list=20%, signal=54%
8	HALLMARK_G2M_CHECKPOINT	152	0.5	2.01	0	0	0	847	tags=20%, list=8%, signal=21%
