## Supplementary material for "Evolution of metastases-associated fibroblasts in the lung microenvironment is driven by stage-specific transcriptional plasticity": Shani_Erez_Supplementary Table 3

### Sheet: גיליון1
MIF vs NLF	MAF vs NLF	MAF vs MIF
Regulation of HSF1-mediated heat shock response	NF-kappa B signaling pathway - Mus musculus (mouse)	NF-kappa B signaling pathway - Mus musculus (mouse)
HSF1-dependent transactivation	NIK/NF-kappaB signaling	NIK/NF-kappaB signaling
HALLMARK_MYC_TARGETS_V2	TNFR2 non-canonical NF-kB pathway	p75NTR signals via NF-kB
	NF-kB is activated and signals survival	NF-kB is activated and signals survival
	p75NTR signals via NF-kB	HALLMARK_MYC_TARGETS_V1
	HIF-1 signaling pathway - Mus musculus (mouse)	HALLMARK_TNFA_SIGNALING_VIA_NFKB
	HALLMARK_MYC_TARGETS_V1	HALLMARK_IL6_JAK_STAT3_SIGNALING
	HALLMARK_MYC_TARGETS_V2
	HALLMARK_TNFA_SIGNALING_VIA_NFKB
	HALLMARK_IL6_JAK_STAT3_SIGNALING
