## Supplementary material for "Evolution of metastases-associated fibroblasts in the lung microenvironment is driven by stage-specific transcriptional plasticity": Shani_Erez_Supplementary Table 4

### Sheet: Sheet1
ANAT										STRING			RegNetwork							VarElect
MIF vs NLF										MIF vs NLF				HIF1A	HSF1	MYC	NFKB1	STAT3				HIF1A		HSF1		MYC		NFKB1		STAT3
0.2	1	2	3	4	all	characteristic path length	network centralization				0.2		MIF vs NLF	7	9	50	28	20		MIF vs NLF	direct	120	1.3	121	1.5	193	2.73	128	1.66	189	2.13
HIF1A	8	122	39	0	169	3.926	0.134			Hif1a	32		MAF vs NLF	7	1	51	20	16			indirect	74	0.5	73	0.78	1	2.27	66	1.1	5	1.49
HSF1	3	32	137	11	183	4.659	0.164			Hsf1	20		MAF vs MIF	9	1	50	32	25		MAF vs NLF	direct	120	1.14	98	1.01	182	3.12	129	1.6	178	2.45
MYC	57	116	8	0	181	3.129	0.423			Myc	63										indirect	65	0.51	87	0.79	3	2.15	56	1.14	7	1.22
NFKB1	3	75	101	0	179	4.352	0.081			Nfkb1	34									MAF vs MIF	direct	158	1.23	131	0.91	238	2.9	167	1.78	236	2.51
STAT3	26	127	30	3	186	3.767	0.221			Stat3	59										indirect	82	0.58	109	0.83	2	2.58	73	1.12	4	2
MAF vs NLF										MAF vs NLF
0.2	1	2	3	4	all	characteristic path length	network centralization				0.2
HIF1A	5	136	19	0	160	3.729	0.215			Hif1a	27
HSF1	0	11	159	9	179	4.74	0.236			Hsf1	13
MYC	58	117	8	1	184	3.086	0.443			Myc	59
NFKB1	1	76	80	4	161	4.381	0.125			Nfkb1	39
STAT3	40	130	11	1	182	3.342	0.29			Stat3	69
MAF vs MIF										MAF vs MIF
0.2	1	2	3	4	all	characteristic path length	network centralization				0.2
HIF1A	9	166	22	3	200	3.845	0.202			Hif1a	42
HSF1	0	18	199	7	224	4.532	0.243			Hsf1	14
MYC	77	147	16	0	240	3.125	0.427			Myc	71
NFKB1	3	84	103	3	193	4.407	0.129			Nfkb1	42
STAT3	56	155	21	0	232	3.397	0.296			Stat3	82
